# Fourier transform infrared spectroscopy reveals high intraspecies diversity of *Malassezia pachydermatis* in dogs with atopic dermatitis

**DOI:** 10.64898/2026.04.05.716536

**Authors:** Simon Kurmann, Marco A. Coelho, Sarah Mertens, Ana Rostaher, Nina Fischer, Franco Martini, Michelle Knecht, Márcia David-Palma, Joseph Heitman, Salomé LeibundGut-Landmann, Claude Favrot, Francis Muchaamba

**Affiliations:** Section of Immunology, Vetsuisse Faculty, University of Zurich, Zurich, Switzerland; Dermatology Unit, Clinic for Small Animal Internal Medicine, Vetsuisse Faculty, University of Zurich, 8057 Zurich, Switzerland; Department of Molecular Genetics and Microbiology, Duke University School of Medicine, Durham, NC, USA; Institute of Experimental Immunology, University of Zurich, Zurich, Switzerland; Medical Research Council, Center for Medical Mycology at the University of Exeter, Department of Biosciences, Faculty of Health and Life Sciences, Exeter, UK; Institute of Food Safety and Hygiene, University of Zurich, Zurich, Switzerland

**Keywords:** *Malassezia pachydermatis*, canine atopic dermatitis, Fourier Transform Infrared spectroscopy, intraspecies diversity

## Abstract

Canine atopic dermatitis (CAD) is a chronic inflammatory skin condition sometimes associated with microbial dysbiosis, including alterations in colonization by the lipophilic yeast *Malassezia pachydermatis*. This study investigated the population diversity of *M. pachydermatis* in the ear canals of healthy and CAD-affected dogs using Fourier-transform infrared (FTIR) spectroscopy and whole genome sequencing (WGS). Among 60 dogs, *M. pachydermatis* prevalence was significantly higher in CAD cases than in healthy controls. FTIR spectroscopy revealed greater strain heterogeneity in CAD-affected dogs, often with distinct genotypes in each ear, while healthy dogs exhibited more homogeneous populations. Using a previously developed FTIR-based artificial neural network classifier, we assigned strains to three phylogroups. Strains from phylogroups I and III were significantly enriched in CAD-affected dogs, while phylogroup II was most prevalent overall and the dominant phylogroup in healthy controls. This suggests that CAD-associated inflammation may favor specific *M. pachydermatis* phylogroups and sub-clusters within phylogroups, shaping colonization dynamics. FTIR-based typing showed full concordance with WGS across 35 sequenced isolates, recapitulating relationships among phylogenetically related isolates and their similar phenotypic profiles. Overall, our findings reveal strain-level shifts in *M. pachydermatis* populations associated with CAD and establish FTIR spectroscopy as a rapid, cost-effective tool for large-scale epidemiological studies.
