## Supplementary Tables for "Fourier transform infrared spectroscopy reveals high intraspecies diversity of *Malassezia pachydermatis* in dogs with atopic dermatitis"

### Sheet: Suppl.Table S1
	Supplementary Table S1. Demographics, clinical, and cytological data of dogs included in the study
	Dog ID	Sample ID	Sex	Age *	Breed	Diagnosis	Treatment **	CADESI-04	OTIS-03	Cytology ***	Culture	MALDI-TOF Score	Diversity/Ear	Number of cluster per ear	Diversity/Dog	Number of cluster per dog
	1	1 L	f	6 y.	Yorkshire Terrier	healthy	0	0	0	n/d	M. pachy	2.1	heterogeneous	2	heterogeneous	2
		1 R							0	n/d	0
	2	2 L	m	4 y.	Yorkshire Terrier	healthy	0	0	0	n/d	M. pachy	2.06	homogeneous	1	homogeneous	1
		2 R							0	n/d	M. pachy	2.17	homogeneous	1
	3	3 L	m	3 y.	Berge Blanc Suisse	cAD	0	14	16	10	0
		3 R							4	0	0
	4	4 L	f	6 y.	mixed-breed	healthy	0	0	0	0	0		-		homogeneous	1
		4 R							0	0	M. pachy	1.39	homogeneous	1
	5	5 L	m	9 y.	Dachshund	cAD	0	20	9	> 25	M. pachy	1.98	heterogeneous	2	heterogeneous	3
		5 R							9	> 25	M. pachy	2.16	heterogeneous	2
	6	6 L	m	9 y.	Continental Bulldog	cAD	0	17	16	4	0
		6 R							0	0	0
	7	7 L	f	4 y.	Border Collie	cAD	0	12	3	3	Aureobasidium spp.	1.58
		7 R							0	0	0
	8	8 L	f	10 y.	Medium Poodle	healthy	0	0	0	n/d	0
		8 R							0	n/d	0
	9	9 L	m	1 y.	Australian Sheperd	healthy	5, 6	0	0	n/d	Staph. Hominis	2.24
		9 R							0	n/d	Staph. warneri	1.82
	10	10 L	f	4 y.	mixed-breed	healthy	0	0	0	n/d	M. pachy	2.17	homogeneous	1	homogeneous	1
		10 R							0	n/d	0
	11	11 L	f	8 y.	mixed-breed	healthy	5	0	0	0	n/a
		11 R							0	0	n/a
	12	12 L	m	8 y.	Entlebuchersennenhund	healthy	5	0	0	0	n/a
		12 R							0	0	n/a
	13	13 L	m	4 y.	Continental Bulldog	cAD	1	16	4	4	n/a
		13 R							5	5	n/a
	14	14 L	f	3 y.	Dachshund	healthy	0	0	0	0	n/a
		14 R							0	0	n/a
	15	15 L	f	9 y.	Beagle	healthy	0	0	0	2	n/a
		15 R							0	2	n/a
	16	16 L	f	4 y.	Leonberger	healthy	5, 6	0	0	2	M. pachy	1.8	homogeneous	1	heterogeneous	2
		16 R							0	3	M. pachy	1.84	heterogeneous	2
	17	17 L	m	3 y.	Labrador	healthy	0	0	0	2	0		-		heterogeneous	2
		17 R							0	2	M. pachy	1.41	heterogeneous	2
	18	18 L	m	2 y.	Kooikerhondje	healthy	0	0	0	0	0
		18 R							0	0	0
	19	19 L	f	5 y.	Collie	healthy	0	0	0	0	0
		19 R							0	0	0
	20	20 L	f	1 y.	Golden Retriver	healthy	0	0	1	2	M. pachy	1.88	homogeneous	1	homogeneous	1
		20 R							1	4	M. pachy	1.74	homogeneous	1
	21	21 L	f	3 y.	Labrador	healthy	0	0	0	0	0
		21 R							0	0	0
	22	22 L	m	3 y.	Labrador	healthy	0	0	0	n/d	0
		22 R							0	n/d	0
	23	23 L	f	3 y.	mixed-breed	healthy	0	0	0	1	0
		23 R							0	1	0
	24	24 L	f	7 y.	mixed-breed	healthy	0	0	0	n/d	0
		24 R							0	n/d	0
	25	25 L	f	4 y.	mixed-breed	healthy	0	0	0	1	M. pachy	2.04	homogeneous	1	homogeneous	1
		25 R							0	1	M. pachy	1.27	homogeneous	1
	26	26 L	m	11 y.	Wirehaired Vizsla	healthy	5	0	0	2	M. pachy	1.38	heterogeneous	2	heterogeneous	2
		26 R							0	4	0		-
	27	27 L	f	10 y.	Collie	cAD	3	52	8	1	0
		27 R							8	1	0
	28	28 L	m	1 y.	Labrador	healthy	0	0	0	1	M. pachy	1.63	homogeneous	1	heterogeneous	2
		28 R							0	1	M. pachy	2.13	heterogeneous	2
	29	29 L	f	5 y.	mixed-breed	cAD	3	37	13	> 25	M. pachy	2.22	homogeneous	1	heterogeneous	2
		29 R							13	> 25	M. pachy	2.06	heterogeneous	2
	30	30 L	f	10 y.	Weimaraner	cAD	1	29	3	4	M. pachy	2.22	homogeneous	1	heterogeneous	2
		30 R							3	4	M. pachy	2.14	homogeneous	1
	31	31 L	m	4 y.	Labrador	cAD	3	11	14	10	M. pachy	1.82	homogeneous	1	heterogeneous	2
		31 R							0	0	M. pachy	2.15	heterogeneous	2
	32	32 L	f	6	German Sheperd	healthy	0	0	0	n/d	0
		32 R							0	n/d	0
	33	33 L	f	7 y.	mixed-breed	healthy	0	0	0	1	Staph. Epidermidis	2.04
		33 R							0	1	0
	34	34 L	m	3 y.	Leonberger	cAD	0	11	6	> 25	M. pachy	2.06	heterogeneous	2	heterogeneous	2
		34 R							6	> 25	M. pachy	2.17	homogeneous	1
	35	35 L	f	7 y.	Continental Bulldog	cAD	3	13	10	5	M. pachy	2.18	heterogeneous	2	heterogeneous	3
		35 R							0	0	M. pachy	2.14	heterogeneous	2
	36	36 L	m	5 y.	Golden Retriver	healthy	5	0	0	0	M. pachy	2.03	homogeneous	1	homogeneous	1
		36 R							0	0	M. pachy	2.08	homogeneous	1
	37	37 L	m	1 y.	mixed-breed	healthy	5	0	0	0	M. pachy	1.35	homogeneous	1	homogeneous	1
		37 R							0	0	M. pachy	2.21	homogeneous	1
	38	38 L	f	8 y.	Labrador	cAD	0	11	6	10	M. pachy	2.19	homogeneous	1	homogeneous	1
		38 R							6	10	M. pachy	2.09	homogeneous	1
	39	39 L	m	5 y.	Mudi	healthy	5, 6	0	0	0	0
		39 R							0	0	0
	40	40 L	m	2 y.	German Sheperd	cAD	3	19	4	2	0
		40 R							5	2	0
	41	41 L	f	7 y.	mixed-breed	healthy	5, 6	0	0	n/d	M. pachy	2.07	homogeneous	1	heterogeneous	2
		41 R							0	n/d	M. pachy	2.17	homogeneous	1
	42	42 L	m	6 y.	Mops	healthy	5, 6	0	0	2	M. pachy	2.16	heterogeneous	2	heterogeneous	3
		42 R							0	1	M. pachy	2.05	homogeneous	1
	43	43 L	m	4 y.	Labrador	healthy	0	0	0	n/d	M. pachy	1.26	homogeneous	1	heterogeneous	3
		43 R							0	n/d	M. pachy	1.55	heterogeneous	2
	44	44 L	m	11 y.	Tibetan Spaniel	cAD	0	11	7	> 25	M. pachy	1.47	homogeneous	1	heterogeneous	2
		44 R							7	> 25	M. pachy	1.68	heterogeneous	2
	45	45 L	m	5 y.	Continental Bulldog	cAD	3	13	10	> 25	M. pachy	1.53	heterogeneous	2	heterogeneous	2
		45 R							5	> 25	M. pachy	1.5	homogeneous	1
	46	46 L	f	6 y.	Golden Retriver	cAD	2	11	9	6	M. pachy	1.59	heterogeneous	2	heterogeneous	2
		46 R							5	6	M. pachy	2.04	homogeneous	1
	47	47 L	m	3 y.	mixed-breed	cAD	3	27	4	1	0
		47 R							3	0	0
	48	48 L	f	9 y.	mixed-breed	cAD	0	12	3	0	0
		48 R							3	1	0
	49	49 L	f	4 y.	French Bulldog	cAD	3	26	6	3	0
		49 R							3	1	0
	30	50 L	f	10 y.	Weimaraner	cAD	3	26	3	5	M. pachy	2.24	heterogeneous	2	heterogeneous	2
		50 R							3	6	M. pachy	2.21	homogeneous	1
	51	51 L	m	9 y.	Continental Bulldog	cAD	AB <4Wo	14	n/d	6	M. pachy	2.17	homogeneous	1	heterogeneous	2
		51 R							n/d	8	M. pachy	2.19	heterogeneous	2
	52	52 L	m	4 y.	Labrador	cAD	1	17	4	2	M. pachy	2.17	homogeneous	1	homogeneous	1
		52 R							4	2	M. pachy	2.14	homogeneous	1
	53	53 L	f	3 y.	Labrador	cAD	4	11	6	1	M. pachy	2.01	heterogeneous	2	heterogeneous	2
		53 R							6	10	M. pachy	2.14	homogeneous	1
	54	54 L	m	3 y.	mixed-breed	cAD	1	12	10	> 25	M. pachy	2.28	heterogeneous	2	heterogeneous	2
		54 R							4	5	M. pachy	2.29	homogeneous	1
	55	55 L	m	4 y.	Labrador	cAD	1	20	3	> 25	M. pachy	1.48	homogeneous	1	heterogeneous	2
		55 R							3	> 25	M. pachy	1.34	homogeneous	1
	56	56 L	f	4 y.	Poodle	cAD	3 & 4	11	6	> 25	M. pachy	2.18	homogeneous	1	homogeneous	1
		56 R							6	> 25	M. pachy	2.14	homogeneous	1
	57	57 L	f	6 y.	Greyhound	healthy	0	0	0	n/d	0
		57 R							0	n/d	0
	58	58 L	m	3 y.	Greyhound	healthy	0	0	0	n/d	Staph. Epidermidis	2.28
		58 R							0	n/d	Staph. Epidermidis	2.18
	59	59 L	m	6 y.	mixed-breed	healthy	0	0	0	0	0
		59 R							0	0	0
	25	60 L	f	4 y.	mixed-breed	healthy	0	0	0	2	M. pachy	2.09	homogeneous	1	homogeneous	1
		60 R							0	3	M. pachy	2.05	homogeneous	1
	* Rounded.
	** AD dogs that recently received recent immunomodulatory drugs (0, none; 1, prednisolone 0; 2, ciclosporin; 3, oclacitinib, 4, Lokivetamib) or healthy dogs undergoing elective orthopedic procedures received NSAID and/or antibiotics (5, NSAID; 6, antibiotics)
	*** Mean numbers of yeast cells in five random fields, ×1000 magnification.
	Abbreviations: CAD: canine atopic dermatitis; CADESI-04: Canine Atopic Dermatitis Extent and Severity Index, version 4; OTIS-03: Otitis Index Score (range: 0–3); f: female; m: male; n: neutered; L: left ear; R: right ear; n/d, not done.

### Sheet: Suppl.Table S2
Supplementary Table S2. Reference strains used in this study
Species	Strain ID	Host species	Reference
M. pachydermatis	KCTC27587	dog	doi:10.4014/jmb.1810.10019
M. pachydermatis	CBS1879	dog	doi:10.1007/s11046-016-0026-3
M. pachydermatis	MA718	dog	https://doi.org/10.1101/2025.09.25.678493
M. pachydermatis	MA165	dog	doi:10.1007/s11046-022-00696-9
M. pachydermatis	MA9	cat	https://doi.org/10.1101/2025.09.25.678493
M. pachydermatis	MA1174	dog	doi:10.1007/s11046-022-00696-9
M. furfur1	CBS1878	human	doi:10.3109/13693786.2013.815372
M. furfur1	CBS7019	human	doi:10.1007/BF00399623
M. furfur2	CD866	human	doi:10.1128/mbio.03853-21
M. furfur2	CBS9595	human	doi:10.1128/mbio.03853-21
M. furfur3	CBS14141	human	doi:10.1128/mbio.03853-21
M. furfur3	PM315	human	doi:10.1128/mbio.03853-21
M. furfur	GS1B	human	doi:10.1038/sj.jid.5701252
M. furfur	GS2A	human	doi:10.1038/sj.jid.5701252
M. furfur	GS2B	human	doi:10.1038/sj.jid.5701252
M. furfur	B22	human	doi:10.1038/sj.jid.5701252
M. furfur	B412	human	doi:10.1038/sj.jid.5701252
M. furfur	CBS9596	human	doi:10.1038/jid.2013.92
M. globosa	CBS7966	human	doi:10.3109/13693786.2013.815372
M. globosa	GB_AD72_270223	human	https://doi.org/10.1101/2025.09.25.678493
M. sympodialis	ATCC 42132	human	doi:10.1128/jcm.25.9.1789-1790.1987
M. sympodialis	10102 (KS012)	human	doi:10.1128/mBio.01534-20
M. sympodialis	10103 (KS013)	human	doi:10.1128/mBio.01534-20
M. sympodialis	10104 (KS014)	human	doi:10.1128/mBio.01534-20
M. sympodialis	10105 (KS015)	human	doi:10.1128/mBio.01534-20
M. sympodialis	10107 (KS017)	human	doi:10.1128/mBio.01534-20
M. restricta	RS HS_19	human	https://doi.org/10.1101/2025.09.25.678493
C. albicans	SC5314	human	doi:10.1007/BF00328721
C. albicans	101	human	doi:10.1038/mi.2017.2
1 hybrid
2 haploid, P1 lineage
3 haploid, P2 lineage

### Sheet: Suppl.Table S3
Supplementary Table S3. Genome assembly statistics for the M. pachydermatis isolates analyzed in this study. Contigs shorter than 500 bp were excluded from the final draft assemblies.
Strain	Genome_Size_bp	Scaffolds	Largest_bp	Smallest_bp	N50	GC_percent
SK16.1.1	8171479	24	1802841	513	1423376	54.68
SK16.1.2	8171124	22	1802646	549	1424098	54.68
SK16.1.4	8164586	17	1799955	530	1423371	54.68
SK16.1.5	8166952	19	1799996	523	1423532	54.68
SK16.1.8	8163902	13	1800004	537	1423955	54.68
SK16.2.1	8170273	21	1802647	515	1429527	54.68
SK16.2.2	8169640	19	1802845	549	1429610	54.68
SK16.2.3	8166818	17	1679222	530	1386114	54.68
SK16.2.5	8178423	22	1800223	528	1424724	54.68
SK16.2.7	8166388	16	1800198	530	1433502	54.68
SK16.2.8	8166378	16	1800808	506	1423373	54.68
SK30.1.13	8192515	25	1788221	512	1430447	55.06
SK30.1.14	8194161	27	1788393	512	1430447	55.06
SK30.1.19	8193391	28	1786418	512	1431048	55.06
SK30.1.3	8196134	28	1787725	508	1430629	55.06
SK30.1.4	8207364	43	1786708	503	1431060	55.04
SK30.1.9	8197494	27	1786801	512	1431197	55.05
SK30.2.10	8172015	26	1801497	517	1424982	54.68
SK30.2.3	8172826	28	1801398	506	1424354	54.67
SK30.2.8	8169767	28	1801368	517	1424747	54.67
SK41.1.5	8166654	13	1807140	1551	1424348	54.68
SK41.1.7	8166517	13	1806887	1551	1424347	54.68
SK41.1.8	8167380	14	1807180	775	1424344	54.68
SK41.2.1	8170890	17	1802811	501	1429542	54.68
SK41.2.2	8170575	14	1801706	522	1423386	54.68
SK41.2.8	8170633	14	1801848	522	1424443	54.68
SK46.1.1	8191481	35	1790509	504	1374091	54.52
SK46.1.2	8189892	28	1791536	504	1373491	54.52
SK46.1.3	8191156	32	1565152	504	1373937	54.52
SK46.1.4	8212165	26	1686509	520	1345027	55.05
SK46.1.6	8205720	44	1564038	501	1373281	54.5
SK46.1.7	8212146	27	1800378	523	1430924	55.05
SK46.2.1	8213188	28	1801049	508	1431149	55.05
SK46.2.2	8212259	26	1801042	520	1141143	55.05
SK46.2.6	8213638	30	1801253	500	1431154	55.05

### Sheet: Suppl.Table S4
Supplementary Table S4. FastANI_raw
	SK46.1.3	SK16.1.8	SK16.2.3	SK46.1.4	SK46.1.7	SK46.1.1	SK46.1.6	SK46.2.1	SK46.2.6	SK46.2.2	SK16.2.1	SK30.1.3	SK30.1.9	SK30.1.4	SK30.1.19	SK30.2.8	SK30.2.3	SK30.1.14	SK30.1.13	SK41.2.1	SK30.2.10	SK16.2.2	SK41.2.2	SK41.2.8	SK16.2.8	SK41.1.7	SK41.1.8	SK41.1.5	SK16.2.5	SK16.2.7	SK16.1.2	SK16.1.5	SK16.1.4	SK16.1.1	SK46.1.2	MA718	M13-UAB2019	KCTC27587
SK46.1.3	100	95.7322	95.7293	96.311	96.3044	99.9973	99.9967	96.3093	96.3091	96.3132	95.7272	96.3058	96.3012	96.3061	96.3079	95.7299	95.7311	96.308	96.3047	95.7279	95.7335	95.7195	95.7316	95.7292	95.7261	95.7275	95.7269	95.7256	95.7367	95.7314	95.7266	95.7282	95.7266	95.7247	99.9972	95.727	99.877	96.3094
SK16.1.8	95.7322	100	99.9995	96.3733	96.3642	95.7361	95.7475	96.3697	96.3757	96.3727	99.9164	96.3621	96.3679	96.3654	96.3607	99.8772	99.8773	96.3659	96.362	99.9161	99.8764	99.9159	99.9167	99.9149	99.999	99.8807	99.8805	99.8806	99.9992	99.9992	99.9172	99.9996	99.9993	99.9151	95.7308	99.8763	95.7265	96.3634
SK16.2.3	95.7293	99.9995	100	96.3762	96.3557	95.7323	95.7422	96.3692	96.3768	96.3653	99.9159	96.3606	96.3616	96.3642	96.3569	99.8753	99.8764	96.357	96.3634	99.9173	99.876	99.9169	99.9165	99.9161	99.9992	99.8791	99.879	99.8796	99.9993	99.9991	99.9171	99.9993	99.9991	99.9148	95.7283	99.8778	95.7212	96.3598
SK46.1.4	96.311	96.3733	96.3762	100	99.9968	96.3064	96.3166	99.9986	99.9994	99.9973	96.3711	99.7859	99.784	99.782	99.7849	96.3747	96.3775	99.7839	99.7851	96.3688	96.377	96.3629	96.3693	96.372	96.3598	96.3699	96.3669	96.3665	96.3708	96.3696	96.3678	96.3695	96.3678	96.3628	96.3095	96.3598	96.3126	99.7674
SK46.1.7	96.3044	96.3642	96.3557	99.9968	100	96.3117	96.32	99.9984	99.9972	99.9988	96.3643	99.7864	99.7847	99.7858	99.7856	96.3693	96.3634	99.784	99.7867	96.3615	96.3702	96.356	96.3624	96.3597	96.3531	96.3612	96.3612	96.3639	96.3622	96.3552	96.3626	96.3634	96.3672	96.3539	96.3111	96.3671	96.3057	99.7671
SK46.1.1	99.9973	95.7361	95.7323	96.3064	96.3117	100	99.9983	96.312	96.3058	96.3132	95.7214	96.3116	96.3069	96.3134	96.313	95.7339	95.7375	96.3142	96.3081	95.7322	95.7398	95.717	95.7231	95.7277	95.7339	95.7249	95.7254	95.7277	95.737	95.7351	95.7181	95.7328	95.7323	95.7259	99.998	95.7291	99.8806	96.3059
SK46.1.6	99.9967	95.7475	95.7422	96.3166	96.32	99.9983	100	96.3175	96.3131	96.3161	95.7363	96.3208	96.3176	96.3189	96.3183	95.7369	95.7405	96.3194	96.3182	95.7288	95.7383	95.7287	95.7333	95.7327	95.744	95.7281	95.7273	95.7297	95.7352	95.7433	95.7322	95.7441	95.7387	95.7333	99.9977	95.7211	99.8791	96.3165
SK46.2.1	96.3093	96.3697	96.3692	99.9986	99.9984	96.312	96.3175	100	99.9988	99.9989	96.3666	99.7856	99.7848	99.7822	99.7854	96.3726	96.373	99.7832	99.7846	96.3662	96.3812	96.3658	96.3662	96.3646	96.3603	96.3664	96.3649	96.3754	96.3676	96.3685	96.3688	96.3726	96.3739	96.3595	96.3052	96.3705	96.3017	99.7685
SK46.2.6	96.3091	96.3757	96.3768	99.9994	99.9972	96.3058	96.3131	99.9988	100	99.9978	96.3745	99.7851	99.7832	99.7848	99.7862	96.3752	96.3744	99.7852	99.7863	96.3692	96.3668	96.3615	96.3692	96.3723	96.3646	96.3687	96.3685	96.368	96.3666	96.3687	96.3716	96.3726	96.3703	96.3657	96.3098	96.362	96.3048	99.7632
SK46.2.2	96.3132	96.3727	96.3653	99.9973	99.9988	96.3132	96.3161	99.9989	99.9978	100	96.3715	99.7863	99.7856	99.7851	99.7859	96.3709	96.3695	99.7843	99.7861	96.3651	96.3706	96.3681	96.3695	96.3713	96.3587	96.3554	96.3585	96.3652	96.3634	96.3649	96.3732	96.3741	96.3664	96.364	96.3144	96.3617	96.3054	99.7657
SK16.2.1	95.7272	99.9164	99.9159	96.3711	96.3643	95.7214	95.7363	96.3666	96.3745	96.3715	100	96.3663	96.3627	96.3649	96.3639	99.8417	99.8403	96.3673	96.3646	99.9947	99.8401	99.9995	99.9958	99.996	99.916	99.8638	99.8632	99.8631	99.918	99.9158	99.9988	99.9172	99.9165	99.9993	95.733	99.8729	95.7146	96.3523
SK30.1.3	96.3058	96.3621	96.3606	99.7859	99.7864	96.3116	96.3208	99.7856	99.7851	99.7863	96.3663	100	99.9982	99.9995	99.999	96.3602	96.3657	99.9991	99.9994	96.365	96.3594	96.3518	96.3578	96.3628	96.3537	96.3597	96.3563	96.3582	96.3613	96.3576	96.3595	96.3567	96.3562	96.3652	96.3152	96.353	96.3049	99.7822
SK30.1.9	96.3012	96.3679	96.3616	99.784	99.7847	96.3069	96.3176	99.7848	99.7832	99.7856	96.3627	99.9982	100	99.9993	99.9992	96.371	96.3701	99.9994	99.9983	96.3618	96.3699	96.3597	96.3633	96.3676	96.3608	96.3691	96.3581	96.3673	96.3729	96.3643	96.3596	96.3649	96.3703	96.3571	96.3099	96.3624	96.3055	99.78
SK30.1.4	96.3061	96.3654	96.3642	99.782	99.7858	96.3134	96.3189	99.7822	99.7848	99.7851	96.3649	99.9995	99.9993	100	99.9991	96.3636	96.372	99.9994	99.9994	96.3612	96.3626	96.3542	96.3585	96.368	96.3579	96.3646	96.3605	96.3623	96.365	96.3614	96.3606	96.3671	96.3615	96.364	96.3123	96.3572	96.3042	99.7762
SK30.1.19	96.3079	96.3607	96.3569	99.7849	99.7856	96.313	96.3183	99.7854	99.7862	99.7859	96.3639	99.999	99.9992	99.9991	100	96.3665	96.3604	99.9995	99.9994	96.3645	96.363	96.362	96.3653	96.367	96.3593	96.3671	96.3591	96.3672	96.3679	96.3622	96.3605	96.3668	96.3724	96.3587	96.3108	96.3583	96.302	99.7839
SK30.2.8	95.7299	99.8772	99.8753	96.3747	96.3693	95.7339	95.7369	96.3726	96.3752	96.3709	99.8417	96.3602	96.371	96.3636	96.3665	100	99.9989	96.3641	96.3624	99.8404	99.9993	99.8395	99.8405	99.8388	99.8772	99.8235	99.8229	99.8234	99.8769	99.8766	99.841	99.8769	99.8772	99.838	95.7274	99.8133	95.7193	96.3668
SK30.2.3	95.7311	99.8773	99.8764	96.3775	96.3634	95.7375	95.7405	96.373	96.3744	96.3695	99.8403	96.3657	96.3701	96.372	96.3604	99.9989	100	96.3604	96.3679	99.8402	99.9991	99.8395	99.8386	99.8389	99.8769	99.8233	99.822	99.8233	99.8761	99.8757	99.8397	99.8764	99.8775	99.8399	95.7282	99.8157	95.7272	96.3674
SK30.1.14	96.308	96.3659	96.357	99.7839	99.784	96.3142	96.3194	99.7832	99.7852	99.7843	96.3673	99.9991	99.9994	99.9994	99.9995	96.3641	96.3604	100	99.9997	96.353	96.3651	96.3546	96.3618	96.3534	96.3592	96.3567	96.3508	96.3645	96.3566	96.3635	96.3639	96.3669	96.3636	96.3557	96.3138	96.3557	96.3053	99.7814
SK30.1.13	96.3047	96.362	96.3634	99.7851	99.7867	96.3081	96.3182	99.7846	99.7863	99.7861	96.3646	99.9994	99.9983	99.9994	99.9994	96.3624	96.3679	99.9997	100	96.3656	96.3641	96.359	96.3574	96.3662	96.3576	96.3624	96.362	96.362	96.3689	96.3609	96.3555	96.3623	96.3642	96.358	96.3092	96.3553	96.3009	99.7853
SK41.2.1	95.7279	99.9161	99.9173	96.3688	96.3615	95.7322	95.7288	96.3662	96.3692	96.3651	99.9947	96.365	96.3618	96.3612	96.3645	99.8404	99.8402	96.353	96.3656	100	99.8392	99.9958	99.9989	99.9982	99.9175	99.862	99.8609	99.8612	99.9188	99.9161	99.9965	99.9167	99.917	99.9961	95.7179	99.875	95.7086	96.3575
SK30.2.10	95.7335	99.8764	99.876	96.377	96.3702	95.7398	95.7383	96.3812	96.3668	96.3706	99.8401	96.3594	96.3699	96.3626	96.363	99.9993	99.9991	96.3651	96.3641	99.8392	100	99.8384	99.8395	99.8371	99.8761	99.8206	99.8187	99.8213	99.8755	99.8755	99.8398	99.8759	99.876	99.8404	95.734	99.8089	95.728	96.3698
SK16.2.2	95.7195	99.9159	99.9169	96.3629	96.356	95.717	95.7287	96.3658	96.3615	96.3681	99.9995	96.3518	96.3597	96.3542	96.362	99.8395	99.8395	96.3546	96.359	99.9958	99.8384	100	99.9963	99.9958	99.9146	99.8621	99.8617	99.8611	99.9187	99.9162	99.9983	99.9171	99.9162	99.9989	95.7209	99.8728	95.7155	96.3527
SK41.2.2	95.7316	99.9167	99.9165	96.3693	96.3624	95.7231	95.7333	96.3662	96.3692	96.3695	99.9958	96.3578	96.3633	96.3585	96.3653	99.8405	99.8386	96.3618	96.3574	99.9989	99.8395	99.9963	100	99.9989	99.9164	99.8611	99.8606	99.8601	99.9179	99.9158	99.9967	99.9165	99.9156	99.9955	95.726	99.8726	95.7148	96.3625
SK41.2.8	95.7292	99.9149	99.9161	96.372	96.3597	95.7277	95.7327	96.3646	96.3723	96.3713	99.996	96.3628	96.3676	96.368	96.367	99.8388	99.8389	96.3534	96.3662	99.9982	99.8371	99.9958	99.9989	100	99.9164	99.862	99.8618	99.8605	99.9186	99.9155	99.9958	99.9161	99.9158	99.9954	95.7257	99.8744	95.7141	96.3623
SK16.2.8	95.7261	99.999	99.9992	96.3598	96.3531	95.7339	95.744	96.3603	96.3646	96.3587	99.916	96.3537	96.3608	96.3579	96.3593	99.8772	99.8769	96.3592	96.3576	99.9175	99.8761	99.9146	99.9164	99.9164	100	99.8798	99.8792	99.8797	99.999	99.999	99.9168	99.9979	99.9983	99.9162	95.7291	99.8759	95.7222	96.3589
SK41.1.7	95.7275	99.8807	99.8791	96.3699	96.3612	95.7249	95.7281	96.3664	96.3687	96.3554	99.8638	96.3597	96.3691	96.3646	96.3671	99.8235	99.8233	96.3567	96.3624	99.862	99.8206	99.8621	99.8611	99.862	99.8798	100	99.9994	99.9992	99.8804	99.8797	99.8645	99.8785	99.88	99.8651	95.7276	99.8764	95.7179	96.3633
SK41.1.8	95.7269	99.8805	99.879	96.3669	96.3612	95.7254	95.7273	96.3649	96.3685	96.3585	99.8632	96.3563	96.3581	96.3605	96.3591	99.8229	99.822	96.3508	96.362	99.8609	99.8187	99.8617	99.8606	99.8618	99.8792	99.9994	100	99.9992	99.8795	99.8792	99.8643	99.8781	99.8794	99.8648	95.7241	99.876	95.7214	96.359
SK41.1.5	95.7256	99.8806	99.8796	96.3665	96.3639	95.7277	95.7297	96.3754	96.368	96.3652	99.8631	96.3582	96.3673	96.3623	96.3672	99.8234	99.8233	96.3645	96.362	99.8612	99.8213	99.8611	99.8601	99.8605	99.8797	99.9992	99.9992	100	99.8803	99.8801	99.8635	99.8809	99.8806	99.864	95.731	99.8741	95.7193	96.3614
SK16.2.5	95.7367	99.9992	99.9993	96.3708	96.3622	95.737	95.7352	96.3676	96.3666	96.3634	99.918	96.3613	96.3729	96.365	96.3679	99.8769	99.8761	96.3566	96.3689	99.9188	99.8755	99.9187	99.9179	99.9186	99.999	99.8804	99.8795	99.8803	100	99.9991	99.9186	99.999	99.9988	99.9161	95.7262	99.8779	95.7215	96.3677
SK16.2.7	95.7314	99.9992	99.9991	96.3696	96.3552	95.7351	95.7433	96.3685	96.3687	96.3649	99.9158	96.3576	96.3643	96.3614	96.3622	99.8766	99.8757	96.3635	96.3609	99.9161	99.8755	99.9162	99.9158	99.9155	99.999	99.8797	99.8792	99.8801	99.9991	100	99.9154	99.9992	99.999	99.9161	95.7329	99.8756	95.7233	96.3641
SK16.1.2	95.7266	99.9172	99.9171	96.3678	96.3626	95.7181	95.7322	96.3688	96.3716	96.3732	99.9988	96.3595	96.3596	96.3606	96.3605	99.841	99.8397	96.3639	96.3555	99.9965	99.8398	99.9983	99.9967	99.9958	99.9168	99.8645	99.8643	99.8635	99.9186	99.9154	100	99.917	99.9163	99.9988	95.7274	99.8732	95.7145	96.3658
SK16.1.5	95.7282	99.9996	99.9993	96.3695	96.3634	95.7328	95.7441	96.3726	96.3726	96.3741	99.9172	96.3567	96.3649	96.3671	96.3668	99.8769	99.8764	96.3669	96.3623	99.9167	99.8759	99.9171	99.9165	99.9161	99.9979	99.8785	99.8781	99.8809	99.999	99.9992	99.917	100	99.9993	99.9167	95.7321	99.8769	95.7259	96.369
SK16.1.4	95.7266	99.9993	99.9991	96.3678	96.3672	95.7323	95.7387	96.3739	96.3703	96.3664	99.9165	96.3562	96.3703	96.3615	96.3724	99.8772	99.8775	96.3636	96.3642	99.917	99.876	99.9162	99.9156	99.9158	99.9983	99.88	99.8794	99.8806	99.9988	99.999	99.9163	99.9993	100	99.9159	95.7293	99.8773	95.7274	96.3702
SK16.1.1	95.7247	99.9151	99.9148	96.3628	96.3539	95.7259	95.7333	96.3595	96.3657	96.364	99.9993	96.3652	96.3571	96.364	96.3587	99.838	99.8399	96.3557	96.358	99.9961	99.8404	99.9989	99.9955	99.9954	99.9162	99.8651	99.8648	99.864	99.9161	99.9161	99.9988	99.9167	99.9159	100	95.7269	99.8723	95.7052	96.3501
SK46.1.2	99.9972	95.7308	95.7283	96.3095	96.3111	99.998	99.9977	96.3052	96.3098	96.3144	95.733	96.3152	96.3099	96.3123	96.3108	95.7274	95.7282	96.3138	96.3092	95.7179	95.734	95.7209	95.726	95.7257	95.7291	95.7276	95.7241	95.731	95.7262	95.7329	95.7274	95.7321	95.7293	95.7269	100	95.7172	99.8815	96.3028
MA718	95.727	99.8763	99.8778	96.3598	96.3671	95.7291	95.7211	96.3705	96.362	96.3617	99.8729	96.353	96.3624	96.3572	96.3583	99.8133	99.8157	96.3557	96.3553	99.875	99.8089	99.8728	99.8726	99.8744	99.8759	99.8764	99.876	99.8741	99.8779	99.8756	99.8732	99.8769	99.8773	99.8723	95.7172	100	95.7131	96.3538
M13-UAB2019	99.877	95.7265	95.7212	96.3126	96.3057	99.8806	99.8791	96.3017	96.3048	96.3054	95.7146	96.3049	96.3055	96.3042	96.302	95.7193	95.7272	96.3053	96.3009	95.7086	95.728	95.7155	95.7148	95.7141	95.7222	95.7179	95.7214	95.7193	95.7215	95.7233	95.7145	95.7259	95.7274	95.7052	99.8815	95.7131	100	96.2932
KCTC27587	96.3094	96.3634	96.3598	99.7674	99.7671	96.3059	96.3165	99.7685	99.7632	99.7657	96.3523	99.7822	99.78	99.7762	99.7839	96.3668	96.3674	99.7814	99.7853	96.3575	96.3698	96.3527	96.3625	96.3623	96.3589	96.3633	96.359	96.3614	96.3677	96.3641	96.3658	96.369	96.3702	96.3501	96.3028	96.3538	96.2932	100

### Sheet: Suppl.Table S5
Supplementary Table S5. FTIR spectroscopy -based phylogroup distribution of M. pachydermatis isolates
Phylogroup	Total isolates	CAD-affected dogs	Healthy dogs	Ears (Total)
I	106	82 (77.4%)	24 (22.6%)	15
II	215	71 (33%)	144 (67%)	27
III	85	69 (81.2%)	16 (18.8%)	11
Ambiguous I/II	16	16 (100%)	0	2
Ambiguous II/III	69	37 (53.6%)	32 (46.4%)	9
									↕

### Sheet: Suppl.Table S6
Supplementary Table S6. Phylogroups of M. pachydermatis strains included in this study
Dog ID	Ear side	Isolate ID *	FTIR Phylogroup	WGS
1	Left	SK1.1.1	I	-
		SK1.1.2	I	-
		SK1.1.3	I	-
		SK1.1.4	I	-
		SK1.1.5	I	-
		SK1.1.6	I	-
		SK1.1.7	I	-
		SK1.1.8	I	-
2	Left	SK2.1.1	I	-
		SK2.1.2	I	-
		SK2.1.3	I	-
		SK2.1.4	I	-
		SK2.1.5	I	-
		SK2.1.6	I	-
		SK2.1.7	I	-
		SK2.1.8	I	-
	Right	SK2.2.1	I	-
		SK2.2.2	I	-
		SK2.2.3	I	-
		SK2.2.4	I	-
		SK2.2.5	I	-
		SK2.2.6	I	-
		SK2.2.7	I	-
		SK2.2.8	I	-
4	Right	SK4.2.1	III	-
		SK4.2.2	III	-
		SK4.2.3	III	-
		SK4.2.4	III	-
		SK4.2.5	III	-
		SK4.2.6	III	-
		SK4.2.7	III	-
		SK4.2.8	III	-
5	Left	SK5.1.1	I	-
		SK5.1.2	I	-
		SK5.1.3	I	-
		SK5.1.4	I	-
		SK5.1.5	I	-
		SK5.1.6	I	-
		SK5.1.7	I	-
		SK5.1.8	I	-
	Right	SK5.2.1	I	-
		SK5.2.2	I	-
		SK5.2.3	I	-
		SK5.2.4	I	-
		SK5.2.5	I	-
		SK5.2.6	I	-
		SK5.2.7	I	-
		SK5.2.8	I	-
10	Left	SK10.1.1	II	-
		SK10.1.2	II	-
		SK10.1.3	II	-
		SK10.1.4	II	-
		SK10.1.5	II	-
		SK10.1.6	II	-
		SK10.1.7	II	-
		SK10.1.8	II	-
16	Left	SK16.1.1	II	Yes
		SK16.1.2	II	Yes
		SK16.1.3	II	-
		SK16.1.4	II	Yes
		SK16.1.5	II	Yes
		SK16.1.6	II	-
		SK16.1.7	II	-
		SK16.1.8	II	Yes
	Right	SK16.2.1	II	Yes
		SK16.2.2	II	Yes
		SK16.2.3	II	Yes
		SK16.2.4	II	-
		SK16.2.5	II	Yes
		SK16.2.6	II	-
		SK16.2.7	II	Yes
		SK16.2.8	II	Yes
17	Right	SK17.2.6	III	-
		SK17.2.7	III	-
		SK17.2.8	III	-
		SK17.2.9	III	-
		SK17.2.10	III	-
		SK17.2.11	III	-
		SK17.2.12	III	-
		SK17.2.13	III	-
20	Left	SK20.1.1	II	-
		SK20.1.2	II	-
		SK20.1.3	II	-
		SK20.1.4	II	-
		SK20.1.5	II	-
		SK20.1.6	II	-
		SK20.1.7	II	-
		SK20.1.8	II	-
	Right	SK20.2.8	II	-
		SK20.2.9	II	-
		SK20.2.10	II	-
		SK20.2.11	II	-
		SK20.2.13	II	-
		SK20.2.14	II	-
		SK20.2.15	II	-
		SK20.2.16	II	-
25	Left	SK25.1.1	II	-
		SK25.1.2	II	-
		SK25.1.3	II	-
		SK25.1.4	II	-
		SK25.1.5	II	-
		SK25.1.6	II	-
		SK25.1.7	II	-
		SK25.1.8	II	-
	Right	SK25.2.1	II	-
		SK25.2.2	II	-
		SK25.2.3	II	-
		SK25.2.4	II	-
		SK25.2.5	II	-
		SK25.2.6	II	-
		SK25.2.7	II	-
		SK25.2.8	II	-
26	Left	SK26.1.13	II/III	-
		SK26.1.14	II/III	-
		SK26.1.15	II/III	-
		SK26.1.16	II/III	-
		SK26.1.17	II/III	-
		SK26.1.18	II/III	-
		SK26.1.19	II/III	-
		SK26.1.20	II/III	-
28	Left	SK28.1.1	II	-
		SK28.1.2	II	-
		SK28.1.3	II	-
		SK28.1.4	II	-
		SK28.1.5	II	-
		SK28.1.6	II	-
		SK28.1.7	II	-
		SK28.1.8	II	-
	Right	SK28.2.1	II	-
		SK28.2.2	II	-
		SK28.2.3	II	-
		SK28.2.4	II	-
		SK28.2.5	II	-
		SK28.2.11	II	-
		SK28.2.16	II	-
		SK28.2.17	II	-
29	Left	SK29.1.2	II/III	-
		SK29.1.3	II/III	-
		SK29.1.4	II/III	-
		SK29.1.5	II/III	-
		SK29.1.6	II/III	-
		SK29.1.7	II/III	-
		SK29.1.10	II/III	-
		SK29.1.11	II/III	-
	Right	SK29.2.1	II/III	-
		SK29.2.2	II/III	-
		SK29.2.3	II/III	-
		SK29.2.4	II/III	-
		SK29.2.5	II/III	-
		SK29.2.6	II/III	-
		SK29.2.7	II/III	-
		SK29.2.8	II/III	-
30	Left	SK30.1.3	I	Yes
		SK30.1.4	I	Yes
		SK30.1.5	I	-
		SK30.1.6	I	-
		SK30.1.9	I	Yes
		SK30.1.11	I	-
		SK30.1.12	I	-
		SK30.1.13	I	Yes
		SK30.1.14	I	Yes
		SK30.1.19	I	Yes
	Right	SK30.2.1	II	-
		SK30.2.2	II	-
		SK30.2.3	II	Yes
		SK30.2.4	II	-
		SK30.2.5	II	-
		SK30.2.6	II	-
		SK30.2.7	II	-
		SK30.2.8	II	Yes
		SK30.2.10	II	Yes
31	Left	SK31.1.1	II/III	-
		SK31.1.2	II/III	-
		SK31.1.3	II/III	-
		SK31.1.4	II/III	-
		SK31.1.5	II/III	-
		SK31.1.6	II/III	-
		SK31.1.7	II/III	-
		SK31.1.8	II/III	-
	Right	SK31.2.1	II/III	-
		SK31.2.2	II/III	-
		SK31.2.6	II/III	-
		SK31.2.7	II/III	-
		SK31.2.15	II/III	-
		SK31.2.16	II/III	-
		SK31.2.18	II/III	-
		SK31.2.19	II/III	-
34	Left	SK34.1.1	II	-
		SK34.1.2	II	-
		SK34.1.3	II	-
		SK34.1.4	II	-
		SK34.1.5	II	-
		SK34.1.6	II	-
		SK34.1.7	II	-
		SK34.1.8	II	-
	Right	SK34.2.1	II	-
		SK34.2.2	II	-
		SK34.2.3	II	-
		SK34.2.4	II	-
		SK34.2.5	II	-
		SK34.2.6	II	-
		SK34.2.7	II	-
		SK34.2.8	II	-
35	Left	SK35.1.2	II	-
		SK35.1.3	II	-
		SK35.1.5	II	-
		SK35.1.7	II	-
		SK35.1.9	II	-
		SK35.1.10	II	-
		SK35.1.12	II	-
		SK35.1.15	II	-
	Right	SK35.2.13	II	-
		SK35.2.14	II	-
		SK35.2.15	II	-
		SK35.2.16	II	-
		SK35.2.17	II	-
		SK35.2.18	II	-
		SK35.2.19	II	-
		SK35.2.20	II	-
36	Left	SK36.1.1	II	-
		SK36.1.2	II	-
		SK36.1.3	II	-
		SK36.1.4	II	-
		SK36.1.5	II	-
		SK36.1.6	II	-
		SK36.1.7	II	-
		SK36.1.8	II	-
	Right	SK36.2.4	II	-
		SK36.2.5	II	-
		SK36.2.6	II	-
		SK36.2.7	II	-
		SK36.2.8	II	-
		SK36.2.9	II	-
		SK36.2.10	II	-
		SK36.2.11	II	-
37	Left	SK37.1.1	II/III	-
		SK37.1.2	II/III	-
		SK37.1.3	II/III	-
		SK37.1.4	II/III	-
		SK37.1.5	II/III	-
		SK37.1.6	II/III	-
		SK37.1.7	II/III	-
		SK37.1.8	II/III	-
	Right	SK37.2.1	II/III	-
		SK37.2.2	II/III	-
		SK37.2.5	II/III	-
		SK37.2.6	II/III	-
		SK37.2.8	II/III	-
		SK37.2.9	II/III	-
		SK37.2.13	II/III	-
		SK37.2.14	II/III	-
38	Left	SK38.1.1	I/II	-
		SK38.1.2	I/II	-
		SK38.1.3	I/II	-
		SK38.1.4	I/II	-
		SK38.1.5	I/II	-
		SK38.1.6	I/II	-
		SK38.1.7	I/II	-
		SK38.1.8	I/II	-
	Right	SK38.2.1	I/II	-
		SK38.2.2	I/II	-
		SK38.2.3	I/II	-
		SK38.2.4	I/II	-
		SK38.2.5	I/II	-
		SK38.2.6	I/II	-
		SK38.2.7	I/II	-
		SK38.2.8	I/II	-
41	Left	SK41.1.1	II	-
		SK41.1.2	II	-
		SK41.1.3	II	-
		SK41.1.4	II	-
		SK41.1.5	II	Yes
		SK41.1.6	II	-
		SK41.1.7	II	Yes
		SK41.1.8	II	Yes
	Right	SK41.2.1	II	Yes
		SK41.2.2	II	Yes
		SK41.2.3	II	-
		SK41.2.4	II	-
		SK41.2.5	II	-
		SK41.2.6	II	-
		SK41.2.7	II	-
		SK41.2.8	II	Yes
42	Left	SK42.1.1	II	-
		SK42.1.2	II	-
		SK42.1.3	II	-
		SK42.1.4	II	-
		SK42.1.5	II	-
		SK42.1.6	II	-
		SK42.1.7	II	-
		SK42.1.8	II	-
	Right	SK42.2.1	II	-
		SK42.2.2	II	-
		SK42.2.3	II	-
		SK42.2.4	II	-
		SK42.2.5	II	-
		SK42.2.6	II	-
		SK42.2.7	II	-
		SK42.2.8	II	-
43	Left	SK43.1.1	II/III	-
		SK43.1.2	II/III	-
		SK43.1.3	II/III	-
		SK43.1.4	II/III	-
		SK43.1.5	II/III	-
		SK43.1.6	II/III	-
		SK43.1.7	II/III	-
		SK43.1.8	II/III	-
	Right	SK43.2.1	II	-
		SK43.2.2	II	-
		SK43.2.3	II	-
		SK43.2.4	II	-
		SK43.2.5	II	-
		SK43.2.6	II	-
		SK43.2.7	II	-
		SK43.2.8	II	-
44	Left	SK44.1.1	III	-
		SK44.1.2	III	-
		SK44.1.3	III	-
		SK44.1.4	III	-
		SK44.1.5	III	-
		SK44.1.6	III	-
		SK44.1.7	III	-
		SK44.1.8	III	-
	Right	SK44.2.1	III	-
		SK44.2.2	III	-
		SK44.2.3	III	-
		SK44.2.4	III	-
		SK44.2.5	III	-
		SK44.2.6	III	-
		SK44.2.7	III	-
		SK44.2.8	III	-
45	Left	SK45.1.1	III	-
		SK45.1.2	III	-
		SK45.1.3	III	-
		SK45.1.4	III	-
		SK45.1.5	III	-
		SK45.1.6	III	-
		SK45.1.7	III	-
		SK45.1.8	III	-
	Right	SK45.2.1	III	-
		SK45.2.2	III	-
		SK45.2.3	III	-
		SK45.2.4	III	-
		SK45.2.5	III	-
		SK45.2.6	III	-
		SK45.2.7	III	-
		SK45.2.8	III	-
46	Left	SK46.1.1	III	Yes
		SK46.1.2	III	Yes
		SK46.1.3	III	Yes
		SK46.1.4	I	Yes
		SK46.1.5	I	-
		SK46.1.6	III	Yes
		SK46.1.7	I	Yes
		SK46.1.8	III	-
	Right	SK46.2.1	I	Yes
		SK46.2.2	I	Yes
		SK46.2.3	I	-
		SK46.2.4	I	-
		SK46.2.5	I	-
		SK46.2.6	I	Yes
		SK46.2.7	I	-
		SK46.2.8	I	-
50 (30)	Left	SK50.1.1	II	-
		SK50.1.2	I	-
		SK50.1.3	II	-
		SK50.1.4	II	-
		SK50.1.5	II	-
		SK50.1.6	I	-
		SK50.1.7	II	-
		SK50.1.8	II	-
	Right	SK50.2.1	II	-
		SK50.2.2	II	-
		SK50.2.3	II	-
		SK50.2.4	II	-
		SK50.2.5	II	-
		SK50.2.6	II	-
		SK50.2.7	II	-
		SK50.2.8	II	-
51	Left	SK51.1.1	I	-
		SK51.1.2	I	-
		SK51.1.3	I	-
		SK51.1.4	I	-
		SK51.1.5	I	-
		SK51.1.6	I	-
		SK51.1.7	I	-
		SK51.1.8	I	-
	Right	SK51.2.1	I	-
		SK51.2.2	I	-
		SK51.2.3	I	-
		SK51.2.4	I	-
		SK51.2.5	I	-
		SK51.2.6	I	-
		SK51.2.7	I	-
		SK51.2.8	I	-
52	Left	SK52.1.1	II	-
		SK52.1.2	II	-
		SK52.1.3	II	-
		SK52.1.4	II	-
		SK52.1.5	II	-
		SK52.1.6	II	-
		SK52.1.7	II	-
		SK52.1.8	II	-
	Right	SK52.2.1	II	-
		SK52.2.2	II	-
		SK52.2.3	II	-
		SK52.2.4	II	-
		SK52.2.5	II	-
		SK52.2.6	II	-
		SK52.2.7	II	-
		SK52.2.8	II	-
53	Left	SK53.1.1	III	-
		SK53.1.2	III	-
		SK53.1.3	III	-
		SK53.1.4	III	-
		SK53.1.5	III	-
		SK53.1.6	III	-
		SK53.1.7	III	-
		SK53.1.8	III	-
	Right	SK53.2.1	III	-
		SK53.2.2	III	-
		SK53.2.3	III	-
		SK53.2.4	III	-
		SK53.2.5	III	-
		SK53.2.6	III	-
		SK53.2.7	III	-
		SK53.2.8	III	-
54	Left	SK54.1.1	II/III	-
		SK54.1.2	I	-
		SK54.1.3	II/III	-
		SK54.1.4	II/III	-
		SK54.1.5	II/III	-
		SK54.1.6	II/III	-
		SK54.1.7	I	-
		SK54.1.8	I	-
	Right	SK54.2.1	I	-
		SK54.2.2	I	-
		SK54.2.3	I	-
		SK54.2.4	I	-
		SK54.2.5	I	-
		SK54.2.6	I	-
		SK54.2.7	I	-
		SK54.2.8	I	-
55	Left	SK55.1.1 superficial	III	-
		SK55.1.2 superficial	III	-
		SK55.1.3 superficial	III	-
		SK55.1.4 superficial	III	-
		SK55.1.5 superficial	III	-
		SK55.1.6 superficial	III	-
		SK55.1.7 superficial	III	-
		SK55.1.8 superficial	III	-
		SK55.1.1 deep	III	-
		SK55.1.2 deep	III	-
		SK55.1.3 deep	III	-
		SK55.1.4 deep	III	-
		SK55.1.5 deep	III	-
		SK55.1.6 deep	III	-
		SK55.1.7 deep	III	-
		SK55.1.8 deep	III	-
	Right	SK55.2.1 superficial	III	-
		SK55.2.2 superfcial	III	-
		SK55.2.3 superficial	III	-
		SK55.2.4 superficial	III	-
		SK55.2.5 superficial	III	-
		SK55.2.6 superficial	III	-
		SK55.2.7 superficial	III	-
		SK55.2.8 superficial	III	-
		SK55.2.1 deep	III	-
		SK55.2.2 deep	III	-
		SK55.2.3 deep	III	-
		SK55.2.4 deep	III	-
		SK55.2.5 deep	III	-
		SK55.2.6 deep	III	-
		SK55.2.7 deep	III	-
		SK55.2.8 deep	III	-
56	Left	SK56.1.1 superficial		-
		SK56.1.2 superficial	I	-
		SK56.1.3 superficial	I	-
		SK56.1.4 superficial	I	-
		SK56.1.5 superficial	I	-
		SK56.1.6 superficial	I	-
		SK56.1.7 superficial	I	-
		SK56.1.8 superficial	I	-
		SK56.1.1 deep	I	-
		SK56.1.2 deep	I	-
		SK56.1.3 deep	I	-
		SK56.1.4 deep	I	-
		SK56.1.5 deep	I	-
		SK56.1.6 deep	I	-
		SK56.1.7 deep	I	-
		SK56.1.8 deep	I	-
	Right	SK56.2.1 superficial	I	-
		SK56.2.2 superfcial	I	-
		SK56.2.3 superficial	I	-
		SK56.2.4 superficial	I	-
		SK56.2.5 superficial	I	-
		SK56.2.6 superficial	I	-
		SK56.2.7 superficial	I	-
		SK56.2.8 superficial	I	-
		SK56.2.1 deep	I	-
		SK56.2.2 deep	I	-
		SK56.2.3 deep	I	-
		SK56.2.4 deep	I	-
		SK56.2.5 deep	I	-
		SK56.2.6 deep	I	-
		SK56.2.7 deep	I	-
		SK56.2.8 deep	I	-
60	Left	SK60.1.1 superficial	II	-
		SK60.1.2 superficial	II	-
		SK60.1.3 superficial	II	-
		SK60.1.4 superficial	II	-
		SK60.1.5 superficial	II	-
		SK60.1.6 superficial	II	-
		SK60.1.7 superficial	II	-
		SK60.1.8 superficial	II	-
		SK60.1.1 deep	II	-
		SK60.1.2 deep	II	-
		SK60.1.3 deep	II	-
		SK60.1.4 deep	II	-
		SK60.1.5 deep	II	-
		SK60.1.6 deep	II	-
		SK60.1.7 deep	II	-
		SK60.1.8 deep	II	-
	Right	SK60.2.1 superficial	III	-
		SK60.2.2 superficial	III	-
		SK60.2.3 superficial	III	-
		SK60.2.4 superficial	III	-
		SK60.2.5 superficial	III	-
		SK60.2.6 superficial	III	-
		SK60.2.7 superficial	III	-
		SK60.2.8 superficial	III	-
		SK60.2.1 deep	II	-
		SK60.2.2 deep	II	-
		SK60.2.3 deep	II	-
		SK60.2.4 deep	II	-
		SK60.2.5 deep	II	-
		SK60.2.6 deep	II	-
		SK60.2.7 deep	II	-
		SK60.2.8 deep	II	-
		* Isolate identifiers follow the format SK.DogID.EarSide.IsolateNumber; the middle digit indicates the ear side, where 1 = left ear and 2 = right ear (e.g., SK16.1.1 = Dog 16, left ear, isolate 1; SK16.2.1 = Dog 16, right ear, isolate 1).

### Sheet: Suppl.Table S7
Supplementary Table S7. Detailed phylogroup distribution across dogs
Dog ID	Ear side	Phylogroup(s)	Notes
30	Left	I	Different phylogroups in opposite ears
	Right	II
50 (30)	Left	I (2 isolates), II (6 isolates)	Mixed infection; evidence of phylogroup replacement over time
46	Left	II/III (most), I (3 isolates: SK46.1.4, SK46.1.5, SK46.1.7)	Mixed infection
54	Left	II/III (most), I (3 isolates: SK54.1.2, SK54.1.7, SK54.1.8)	Mixed infection
60	Right (superficial swab)	III	Different phylogroups between superficial and deep ear swabs
	Right (deep swab)	II
	Left	II	Consistent classification in deep and superficial swabs

### Sheet: Suppl.Table S8
Supplementary Table S8. Comparison of WGS- and FTIR spectroscopy-based phylogroup and cluster assignments
Dog #	Isolate ID *	WGS phylogroup	FTIR phylogroup	WGS Cluster	FTIR Cluster **
16	SK16.1.1	II	II	3	B1
	SK16.1.2	II	II	3	B1
	SK16.2.1	II	II	3	B1
	SK16.2.2	II	II	3	B1
	SK16.1.4	II	II	4	B2
	SK16.1.5	II	II	4	B2
	SK16.1.8	II	II	4	B2
	SK16.2.3	II	II	4	B3
	SK16.2.5	II	II	4	B4
	SK16.2.7	II	II	4	B4
	SK16.2.8	II	II	4	B4
30	SK30.1.3	I	I	1	A1
	SK30.1.9	I	I	1	A1
	SK30.1.4	I	I	1	A1
	SK30.1.19	I	I	1	A1
	SK30.1.14	I	I	1	A2
	SK30.1.13	I	I	1	A2
	SK30.2.3	II	II	5	B3
	SK30.2.8	II	II	5	B3
	SK30.2.10	II	II	5	B4
41	SK41.2.1	II	II	3	B5
	SK41.2.2	II	II	3	B5
	SK41.2.8	II	II	3	B5
	SK41.1.5	II	II	6	B6
	SK41.1.7	II	II	6	B6
	SK41.1.8	II	II	6	B6
46	SK46.1.1	III	III	7	C
	SK46.1.2	III	III	7	C
	SK46.1.3	III	III	7	C
	SK46.1.6	III	III	7	C
	SK46.1.4	I	I	2	A3
	SK46.1.7	I	I	2	A3
	SK46.2.1	I	I	2	A3
	SK46.2.2	I	I	2	A3
	SK46.2.6	I	I	2	A3
	* Isolate identifiers follow the format SK.DogID.EarSide.IsolateNumber; the middle digit indicates the ear side, where 1 = left ear and 2 = right ear (e.g., SK16.1.1 = Dog 16, left ear, isolate 1; SK16.2.1 = Dog 16, right ear, isolate 1).
	** The letter denotes the cluster while the subscript number denotes the subcluster
